# *Pseudomonas syringae* socially-induced swimming motility requires the molybdenum cofactor

**DOI:** 10.1101/2024.05.20.595025

**Authors:** Zichu Yang, Bryan Swingle

## Abstract

Social interactions among bacteria can induce behaviors that affect their fitness and influence how complex communities assemble. Here we report a new socially-induced motility behavior that we refer to as baited expansion in *Pseudomonas syringae* pv. tomato DC3000 (*Pst* DC3000), a plant pathogenic bacterium. We found *Pst* DC3000 displayed strongly-induced swimming motility towards nearby colonies of *Dickeya dianthicola* or *Escherichia coli*. We developed a controlled system to visualize and characterize the development of baited expansion. Our results provide evidence that baited expansion behavior occurs in response to a chemical gradient established and maintained by the bait colony. We also found this behavior correlated with distinct transcriptional profiles and identified molybdenum cofactor as a crucial factor in facilitating the baited expansion behavior.
