## Supplemental Table 2 for "*Pseudomonas syringae* socially-induced swimming motility requires the molybdenum cofactor"

### Sheet: Sheet1
Oligos	Name	Description	Sequence (5' to 3')
qRT-PCR
	oSWC07310	qRT-PCR forward primer of moaA	gatcgcaatctggatgtc
	oSWC07311	qRT-PCR reverse primer of moaA	gatcgcttgaatagaaagactc
	oSWC07295	qRT-PCR forward primer of PSPTO_5639	gaatatcaacaaacaaccgact
	oSWC07296	qRT-PCR reverse primer ofPSPTO_5639	gcaatccatacaatgtggtt
	oSWC00379	qRT-PCR forward primer of gyrA	AGGCAAGTATTTCCTGTCGCC
	oSWC00380	qRT-PCR reverse primer of gyrA	CTGGTACTCACCCAGCAGTTTTT
Deletion check primers
	oSWC07304	forward primer for checking deletion mutant of moaA	atgccggttgcacaaagtg
	oSWC07305	reverse primer for checking deletion mutant of moaA	ttattcgcccggcaagtg
	oSWC07306	forward primer for checking deletion mutant of PSPTO_5639	gaccgccgtgaccagtcg
	oSWC07307	reverse primer for checking deletion mutant of PSPTO_5639	aggtcgcaagcgccattc
	oSWC07308	forward primer for checking deletion mutant of moeA	actgtgtctccagatggattc
	oSWC07309	reverse primer for checking deletion mutant of moeA	ccgtgacgtacatgtcttcg
Synthetic DNA
		PSPTO5639 deletion cassete with EcoRI/HidIII	GAATTCGATAGGGTTTTGCTTGATGTTCAAAGGCCTGGGAGCGTGAGCTTTCAGGCTTTTTTGTGTGTTCACTAAATAATGATCATGGTGGGAGTGAGCTTGCTCGCGAAAGCCACATTTCAGCCGAATGATCTTGACGTTCCATCAGGCTTTTCGTGAGCAGATCCACTGCCAAAGTCTCGAAATGTCGTCCTGTGATCGTGACCCTCCAGTCACCTTTTCACCTAACCCCCAGCCCCGCATACGATTATGTAGTGACTAAAAATAATCACTACATAATCGTTGACGCGCTGCATTTGCCCTTGCATTATGCAGCTGTCTCCCTGATCGGGAGCGCTGCAAAGAGGTACTGAACAGGCTCGGCAAGCCGTCGAGATGTTCCCGGATGTAGGCTGCCCA…
		PSPTO5639 with attL flanking	CAAATAATGATTTTATTTTGACTGATAGTGACCTGTTCGTTGCAACAAATTGATGAGCAATGCTTTTTTATAATGCCAACTTTGTACAAAAAAGCAGGCTCCGCGGCCGCCTTGTTTAACTTTAAGAAGGAGCCCTTCACCATGAATATCAACAAACAACCGACTATTGCTGAACTGGCTCGTCTGTTTGCCGCGCGCAAGGATACGCTGGACAACCACATTGTATGGATTGCCGATTCGGGTGAAGTTCATGTCGACGCCATGTCGCCATTCACTCAGGAAAGTGAATTCCGTGACGCTCACCCGCAGATGCGCACTGCGTTGAAGATGTTCCGTCGCGGTCAGGGTTATGTTGGCAAGAAAGCCGCCGCTGATCGCACGTTCATGGAAAACACGCTG…
		moaA deletion cassete with EcoRI/HindIII	GAATTCTGGTGGAGCGCGCAATGGAAGTGTTGCTGATTACCTTGCTGGGCGCGGCCTTGGCATCTTACTGGGACTGGCGCGCCATCGGCCTTGGGCTGGCGCTGTTCTGCGTTATTCGCCCGGCAAGTGTGTGGCTGCTGGTCAGTCAAAAGTTGCTCAATGCCAGACAAAAGGCGTTGGTGGGCTGGTTCGGCATTCGCGGCATCGGCAGCCTGTATTACCTGTGCTTTGCCCTGTCACATGGCCTGGCCGACGATGTCGGCAACGTCGTGATCGGCATGACGCTGTCGGTGGTGGCGCTGAGTATTCTGCTGCACGGCATCAGTATTCAGCCGCTGCTGGAGCGTTACGAGCGCAGCACAGCGGCCAATCCGGACAAATGAACGCCGCTGAAGCAAA…
		moaA with attL flanking	CAAATAATGATTTTATTTTGACTGATAGTGACCTGTTCGTTGCAACAAATTGATGAGCAATGCTTTTTTATAATGCCAACTTTGTACAAAAAAGCAGGCTCCGCGGCCGCCTTGTTTAACTTTAAGAAGGAGCCCTTCACCATGTCAGAACCCGTCCTGATGGACCGCTTTGCACGCAAGGTCGATTATCTGCGCATGTCGGTGACCGACCGGTGCGATTTTCGCTGCGTGTACTGCATGGCCGAAGAGATGACGTTTCTGCCTCGGCAACAGATCCTTTCACTGGAAGAAATCCACCAGGTGGCCGAGCGTTTCGTGGCGCTGGGCACGCGCAAGATTCGCCTCACCGGCGGGGAACCGCTGGTGCGTGCCGGCGTGGTCGGGCTTTGCGAGAAAATC…
		moeA deletion cassete with EcoRI/HindIII	GAATTCTTACTTACGGTCATTTTCATTGATCCCTGCCAGTAGACAGGGTGTGTTCAGGTTGGCCAGGCGTGGATCATTGGCTTCCAGCTGTACAGCGACTGGTTGCAGTGGCTCCATGGCCCGCCGCGGGCTGCGTTCGCCGGCCAGCCATGCGGCTTCCAGCGTTGCGGCACAAGCGACCGGGATCATACATAAAAGTGGCTGCCAGTGCTGACCTTCGCGCACCATGACGGGTCGTTGCGGATATTCAAACGCTTTTTCGCGCATCGCCCGCAGCAATGGCTCATCGACCAGAGGCCCGTCGCAGGGCAGCACCAGCAACCACTGATGACGAGCGCGCGGCAGTGCGGCGCGAATCCCGGCCAGGGGGCCGTTGAAGTCGGTGTCGTCATCCTTGAC…
		moeA with attL flanking	CAAATAATGATTTTATTTTGACTGATAGTGACCTGTTCGTTGCAACAAATTGATGAGCAATGCTTTTTTATAATGCCAACTTTGTACAAAAAAGCAGGCTCCGCGGCCGCCTTGTTTAACTTTAAGAAGGAGCCCTTCACCATGAACAACGAGCCAAAAACCCTGTTGCCGGTTGAAGAGGCCATTGCCCGACTGCTGGCAATGGCCGAGGCCACGCCAATCACCGAACGCCAGCGCGTCTCGCTGGCCGATGCCGAAGGCCGTGTGCTGGCGGTGGATCTGGTTTCCACGCTGGACCTGCCGCCCTGGCCGAACAGCGCCATGGACGGTTATGCCTTGCGCCATACGGACTGGACCGGCGAGCCGCTGACCGTCAGCCAGCGCATTTTTACCGGCCAG…
